# Intravenous BCG Elicits a Sustained Myeloid IFNG Response Signature Associated with Early TB Control

**DOI:** 10.64898/2026.11.25.768954

**Authors:** James D. Dahlvang, Paul L. Maurizio, Molly A. Robertson, Allison N. Bucsan, Chelsea C. Lehman, Farida Laboune, Amy R. Henry, Laura E. Via, April M. Walker, David R. Ambrozak, Melanie Cohen, Julie Laux, Iyadh Douagi, Taylor Farley, Justin L. Gaines, Mohau S. Makatsa, Chetan Seshadri, Forrest Hopkins, Michael C. Chao, Sarah M. Fortune, JoAnne L. Flynn, Daniel C. Douek, Mario Roederer, Patricia A. Darrah, Robert A. Seder

## Abstract

Bacille Calmette-Guérin (BCG) administered intravenously (IV) to rhesus macaques can prevent pulmonary tuberculosis (TB) infection. To establish transcriptional correlates of protection, we generated longitudinal CITE-Seq data across blood and lung after IV BCG in macaques and compared it to clinically approved intradermal (ID) BCG. We define an interferon gamma (IFNG) response signature in alveolar macrophages (AMs) comprising 61 genes with diverging expression between IV and ID BCG from 4 to 16 weeks after vaccination that was also enriched in AMs early after TB challenge. The signature was recapitulated in blood monocytes (IV vs. ID) and associated with protection in an independent cohort of IV BCG-vaccinated macaques. Cell-cell communication analysis inferred increased ligand-receptor interactions in the airway after IV BCG, including those between multiple IFNG-producing T cell subsets and AMs. The sustained IFNG response signature in AMs after IV BCG provides a new correlate and potential mechanism of early TB control informing future vaccine design.
