## Supplemental Tables 1-4 for "Intravenous BCG Elicits a Sustained Myeloid IFNG Response Signature Associated with Early TB Control": Table S1_ Animal_MetaData.xlsx

### Sheet: CITE-seq
Cohort	Anonymized Animal Code	Sex	Date of Birth	BCG Vaccination Route	BCG Dose	BCG Vaccine Date	Age At Vax (Days)	Age At Infection (Days)	Weight At Vax (kg)	Weight At Infection (kg)	Challenge Date	Challenge Dose (CFU)	Necropsy Date	Nx Timepoint (Days)	Total CFU at Nx	Published Animal ID	Related Publication
Primary Discovery Cohort	mm01	M	2018-01-01	Unvax	NA	NA	NA	2251	NA	7.37	2024-03-01	30	2024-03-12	11	13558	N/A	N/A
	mm02	M	2018-05-18	Unvax	NA	NA	NA	2114	NA	7.86	2024-03-01	30	2024-03-12	11	20976
	mm03	M	2018-01-01	Unvax	NA	NA	NA	2251	NA	7.08	2024-03-01	30	2024-03-12	11	6144
	mm04	M	2019-01-01	ID	6.17E+05	2022-05-31	1246	1382	4.95	5.93	2022-10-14	37	2022-10-25	11	34450
	mm05	M	2018-03-15	ID	6.17E+05	2022-05-31	1538	1667	4.75	5.53	2022-10-07	16	2022-10-18	11	1422
	mm06	M	2019-01-01	ID	6.17E+05	2022-05-31	1246	1389	6.15	7.01	2022-10-21	20	2022-11-01	11	26659
	mm07	M	2018-01-01	ID	5.60E+05	2021-12-13	1442	1600	5.25	6.04	N/A	N/A	N/A	N/A	N/A
	mm08	M	2018-03-17	ID	5.60E+05	2021-12-13	1367	1518	5.65	6.12	N/A	N/A	N/A	N/A	N/A
	mm09	M	2018-05-12	ID	3.87E+05	2021-11-08	1276	1427	7.6	8.44	N/A	N/A	N/A	N/A	N/A
	mm10	M	2018-02-14	ID	3.87E+05	2021-11-08	1363	1514	5.65	5.98	N/A	N/A	N/A	N/A	N/A
	mm11	M	2018-03-07	ID	5.60E+05	2021-12-13	1377	1528	5.7	6.69	N/A	N/A	N/A	N/A	N/A
	mm12	M	2017-01-01	ID	3.87E+05	2021-11-08	1772	1937	5.95	5.76	N/A	N/A	N/A	N/A	N/A
	mm13	M	2018-01-01	IV	8.10E+07	2022-05-31	1611	1754	5.3	4.75	2022-10-21	20	2022-11-01	11	315
	mm14	M	2019-01-01	IV	8.10E+07	2022-05-31	1246	1382	5.55	6.28	2022-10-14	37	2022-10-25	11	479
	mm15	M	2018-04-08	IV	8.10E+07	2022-05-31	1514	1643	7	7.84	2022-10-07	16	2022-10-18	11	127
	mm16	M	2018-01-01	IV	2.83E+07	2021-11-08	1407	1558	5.4	5.65	N/A	N/A	N/A	N/A	N/A
	mm17	M	2018-03-09	IV	5.00E+07	2021-12-13	1375	1526	6.15	6.54	N/A	N/A	N/A	N/A	N/A
	mm18	M	2018-01-01	IV	5.00E+07	2021-12-13	1442	1600	8.6	9.97	N/A	N/A	N/A	N/A	N/A
	mm19	M	2017-01-01	IV	2.83E+07	2021-11-08	1772	1923	5.05	4.81	N/A	N/A	N/A	N/A	N/A
	mm20	M	2018-05-16	IV	2.83E+07	2021-11-08	1272	1437	6.35	6.66	N/A	N/A	N/A	N/A	N/A
	mm21	M	2018-05-01	IV	5.00E+07	2021-12-13	1322	1473	5.9	6.8	N/A	N/A	N/A	N/A	N/A
Secondary Independent Cohort	mm28	M	2015-01-01	IV	4.49E+07	2019-04-16	1566	1729	4.92	4.6	2019-09-26	39	2019-11-26	61	0	21219	https://pubmed.ncbi.nlm.nih.gov/39912921/
	mm29	M	2015-05-02	IV	4.49E+07	2019-04-16	1445	1629	7.48	8.4	2019-10-17	10	2019-12-11	55	0	21819
	mm30	F	2013-04-21	IV	2.02E+07	2018-12-19	2068	2258	7.52	6.4	2019-06-27	17	2019-08-21	55	60	4819
	mm31	F	2013-01-01	IV	2.02E+07	2018-12-19	2178	2347	6.58	5.2	2019-06-06	11	2019-07-24	48	210	4319
	mm32	M	2013-01-01	IV	2.02E+07	2018-12-19	2178	2368	8.74	8.3	2019-06-27	17	2019-08-28	62	258	4519
	mm33	M	2015-01-01	IV	4.49E+07	2019-04-16	1566	1750	6.58	7.4	2019-10-17	10	2019-12-18	62	648	21919
	mm34	M	2013-01-01	IV	2.02E+07	2018-12-19	2178	2347	9.04	7.9	2019-06-06	11	2019-08-07	62	695	4119
	mm35	M	2013-01-01	IV	2.02E+07	2018-12-19	2178	2347	9.12	7.5	2019-06-06	11	2019-08-13	68	850	4219
	mm36	F	2014-07-04	IV	4.49E+07	2019-04-16	1747	1931	5.78	5.7	2019-10-17	10	2019-12-18	62	1560	22119
	mm37	F	2012-04-01	IV	2.02E+07	2018-12-19	2453	2643	5.32	5.4	2019-06-27	17	2019-08-26	60	8590	5219
	mm38	M	2015-05-10	IV	4.49E+07	2019-04-16	1437	1600	6.62	6.8	2019-09-26	39	2019-11-21	56	79050	22619
	mm39	F	2015-01-01	IV	4.49E+07	2019-04-16	1566	1729	5.54	6.1	2019-09-26	39	2019-12-03	68	252343	21519

### Sheet: Barcodes
Previously unpublished barcode data from previously published efficacy study, Figure S11A; blue triangles
Cohort	Published Animal ID	BCG Vaccination Route	BCG Dose	BCG Vaccine Date	Challenge Date	Challenge Dose (CFU)	Necropsy Date	Nx Timepoint (Wks)	Total CFU at Nx	Unique Barcodes/ Animal	Related Publication
Barcode Analysis (Figure S11A)	19117	Unvax	N/A	N/A	2017-12-18	36	2018-03-20	12	280175	26	https://pubmed.ncbi.nlm.nih.gov/31894150/
	19017	Unvax	N/A	N/A	2017-12-18	36	2018-02-12	12	2777818	22
	18317	Unvax	N/A	N/A	2017-12-11	16	2018-03-05	12	249845	9
	18017	Unvax	N/A	N/A	2017-12-11	16	2018-02-14	12	2508182	8
	12617	ID (low)	310000	2017-02-28	2017-08-31	8	2017-11-20	12	860350	11
	12917	ID (low)	310000	2017-02-28	2017-08-31	8	2017-11-30	12	29030	22
	18917	ID (low)	310000	2017-02-28	2017-12-18	36	2018-02-21	12	700608	14
	14117	ID (hi)	29000000	2017-03-29	2017-08-31	8	2017-12-04	12	67930	20
	18517	ID (hi)	29000000	2017-03-29	2017-12-11	16	2018-03-12	12	60880	10
	18217	IV	37000000	2017-02-28	2017-12-11	16	2018-03-07	12	1549460	4
	35516	IV	52000000	2016-08-10	2017-02-13	4	2017-05-08	12	0	0
	35816	IV	52000000	2016-08-10	2017-02-13	4	2017-05-10	12	0	0
	35416	IV	52000000	2016-08-10	2017-02-28	16	2017-06-01	12	0	0
	36216	IV	52000000	2016-08-10	2017-02-28	16	2017-06-06	12	0	0
	12517	IV	37000000	2017-02-28	2017-09-14	11	2017-11-30	12	0	0
Remainder of barcode data in Figure S11A (black triangles) was previously published							https://pubmed.ncbi.nlm.nih.gov/39912921/
