## Supplemental Tables 1-4 for "Intravenous BCG Elicits a Sustained Myeloid IFNG Response Signature Associated with Early TB Control": Table S2_MDS Dim1_Dim2 Genes.xlsx

### Sheet: Supplemental_Table_MDS_correlat
phase	tissue	axis	direction	rank	gene	correlation	abs_correlation
vaccine	blood	MDS1	high	1	C3H21orf91	0.921991	0.921991
vaccine	blood	MDS1	high	2	GPR171	0.909302	0.909302
vaccine	blood	MDS1	high	3	FLT3LG	0.876885	0.876885
vaccine	blood	MDS1	high	4	STK17B	0.876695	0.876695
vaccine	blood	MDS1	high	5	SDHAF4	0.868728	0.868728
vaccine	blood	MDS1	high	6	TNFSF8	0.867488	0.867488
vaccine	blood	MDS1	high	7	NDFIP1	0.864905	0.864905
vaccine	blood	MDS1	high	8	RNF157	0.861635	0.861635
vaccine	blood	MDS1	high	9	DPP4	0.859868	0.859868
vaccine	blood	MDS1	high	10	NCOA7	0.857274	0.857274
vaccine	blood	MDS1	high	11	LCP2	0.856342	0.856342
vaccine	blood	MDS1	high	12	RGCC	0.855445	0.855445
vaccine	blood	MDS1	high	13	RASA2	0.855393	0.855393
vaccine	blood	MDS1	high	14	MATR3	0.848931	0.848931
vaccine	blood	MDS1	high	15	MSI2	0.843658	0.843658
vaccine	blood	MDS1	high	16	CD164	0.841017	0.841017
vaccine	blood	MDS1	high	17	CD247	0.835253	0.835253
vaccine	blood	MDS1	high	18	CMAH	0.834782	0.834782
vaccine	blood	MDS1	high	19	KLRF2	0.834652	0.834652
vaccine	blood	MDS1	high	20	ATP8B2	0.83286	0.83286
vaccine	blood	MDS1	low	1	KYNU	-0.947779	0.947779
vaccine	blood	MDS1	low	2	FCGR2B	-0.944563	0.944563
vaccine	blood	MDS1	low	3	GRN	-0.936712	0.936712
vaccine	blood	MDS1	low	4	CCDC88A	-0.934921	0.934921
vaccine	blood	MDS1	low	5	RBM47	-0.922925	0.922925
vaccine	blood	MDS1	low	6	RAB13	-0.919124	0.919124
vaccine	blood	MDS1	low	7	HCK	-0.917	0.917
vaccine	blood	MDS1	low	8	SPI1	-0.914013	0.914013
vaccine	blood	MDS1	low	9	ENSMMUG00000018474	-0.913428	0.913428
vaccine	blood	MDS1	low	10	RHOQ	-0.9105	0.9105
vaccine	blood	MDS1	low	11	ENSMMUG00000013289	-0.907867	0.907867
vaccine	blood	MDS1	low	12	NRP2	-0.905609	0.905609
vaccine	blood	MDS1	low	13	LYN	-0.903573	0.903573
vaccine	blood	MDS1	low	14	RENBP	-0.902503	0.902503
vaccine	blood	MDS1	low	15	TLR2	-0.902187	0.902187
vaccine	blood	MDS1	low	16	RAB31	-0.901103	0.901103
vaccine	blood	MDS1	low	17	GAB2	-0.90033	0.90033
vaccine	blood	MDS1	low	18	IFI30	-0.899011	0.899011
vaccine	blood	MDS1	low	19	LMO2	-0.898939	0.898939
vaccine	blood	MDS1	low	20	C5AR1	-0.898921	0.898921
vaccine	blood	MDS2	high	1	MTF2	0.841907	0.841907
vaccine	blood	MDS2	high	2	SEPTIN6	0.826564	0.826564
vaccine	blood	MDS2	high	3	MARCHF3	0.825489	0.825489
vaccine	blood	MDS2	high	4	HDAC2	0.823	0.823
vaccine	blood	MDS2	high	5	BEND5	0.805972	0.805972
vaccine	blood	MDS2	high	6	PCMTD2	0.804868	0.804868
vaccine	blood	MDS2	high	7	HACL1	0.796078	0.796078
vaccine	blood	MDS2	high	8	RAB11B	0.788492	0.788492
vaccine	blood	MDS2	high	9	MNS1	0.785386	0.785386
vaccine	blood	MDS2	high	10	RPIA	0.782695	0.782695
vaccine	blood	MDS2	high	11	SELL	0.78056	0.78056
vaccine	blood	MDS2	high	12	ZNF107	0.777956	0.777956
vaccine	blood	MDS2	high	13	ENSMMUG00000015563	0.776828	0.776828
vaccine	blood	MDS2	high	14	CDIP1	0.775803	0.775803
vaccine	blood	MDS2	high	15	FHL3	0.77082	0.77082
vaccine	blood	MDS2	high	16	TTC24	0.763003	0.763003
vaccine	blood	MDS2	high	17	ZNF667	0.758542	0.758542
vaccine	blood	MDS2	high	18	TMEM123	0.757401	0.757401
vaccine	blood	MDS2	high	19	PRPSAP2	0.756228	0.756228
vaccine	blood	MDS2	high	20	QRSL1	0.755288	0.755288
vaccine	blood	MDS2	low	1	RNF19B	-0.8407	0.8407
vaccine	blood	MDS2	low	2	KIF13B	-0.836675	0.836675
vaccine	blood	MDS2	low	3	TPM4	-0.834667	0.834667
vaccine	blood	MDS2	low	4	ACTR3	-0.834264	0.834264
vaccine	blood	MDS2	low	5	DOCK5	-0.828276	0.828276
vaccine	blood	MDS2	low	6	CPD	-0.811718	0.811718
vaccine	blood	MDS2	low	7	SERPINB1	-0.810965	0.810965
vaccine	blood	MDS2	low	8	SLAMF7	-0.807651	0.807651
vaccine	blood	MDS2	low	9	METRNL	-0.80691	0.80691
vaccine	blood	MDS2	low	10	TRAF1	-0.803658	0.803658
vaccine	blood	MDS2	low	11	ENSMMUG00000015274	-0.802869	0.802869
vaccine	blood	MDS2	low	12	ANXA2	-0.802511	0.802511
vaccine	blood	MDS2	low	13	FAM127A	-0.796784	0.796784
vaccine	blood	MDS2	low	14	RAB1A	-0.795037	0.795037
vaccine	blood	MDS2	low	15	DEGS1	-0.792802	0.792802
vaccine	blood	MDS2	low	16	MSC	-0.790231	0.790231
vaccine	blood	MDS2	low	17	TNIP3	-0.789963	0.789963
vaccine	blood	MDS2	low	18	GTDC1	-0.787342	0.787342
vaccine	blood	MDS2	low	19	ARHGDIA	-0.784621	0.784621
vaccine	blood	MDS2	low	20	SRI	-0.779691	0.779691
vaccine	bal	MDS1	high	1	DAZAP1	0.975745	0.975745
vaccine	bal	MDS1	high	2	DHX30	0.974446	0.974446
vaccine	bal	MDS1	high	3	SF3B3	0.971907	0.971907
vaccine	bal	MDS1	high	4	CDK5RAP1	0.970917	0.970917
vaccine	bal	MDS1	high	5	DMAC1	0.969643	0.969643
vaccine	bal	MDS1	high	6	ILF3	0.968449	0.968449
vaccine	bal	MDS1	high	7	SF1	0.968083	0.968083
vaccine	bal	MDS1	high	8	PRPF19	0.967789	0.967789
vaccine	bal	MDS1	high	9	MED11	0.967746	0.967746
vaccine	bal	MDS1	high	10	MRPS27	0.966228	0.966228
vaccine	bal	MDS1	high	11	SMARCE1	0.966105	0.966105
vaccine	bal	MDS1	high	12	ARPC5L	0.96609	0.96609
vaccine	bal	MDS1	high	13	ENSMMUG00000047511	0.965345	0.965345
vaccine	bal	MDS1	high	14	KLHDC4	0.965057	0.965057
vaccine	bal	MDS1	high	15	MYBBP1A	0.964639	0.964639
vaccine	bal	MDS1	high	16	SSRP1	0.963435	0.963435
vaccine	bal	MDS1	high	17	SAAL1	0.963284	0.963284
vaccine	bal	MDS1	high	18	NAT10	0.962649	0.962649
vaccine	bal	MDS1	high	19	UBAC2	0.96208	0.96208
vaccine	bal	MDS1	high	20	IRF4	0.962075	0.962075
vaccine	bal	MDS1	low	1	SLC6A6	-0.974708	0.974708
vaccine	bal	MDS1	low	2	ITSN1	-0.974192	0.974192
vaccine	bal	MDS1	low	3	RTN4	-0.973295	0.973295
vaccine	bal	MDS1	low	4	DCAF6	-0.972835	0.972835
vaccine	bal	MDS1	low	5	APLP2	-0.972303	0.972303
vaccine	bal	MDS1	low	6	TCEAL9	-0.971945	0.971945
vaccine	bal	MDS1	low	7	GRHL1	-0.96977	0.96977
vaccine	bal	MDS1	low	8	PLEKHH2	-0.969618	0.969618
vaccine	bal	MDS1	low	9	MORC4	-0.969048	0.969048
vaccine	bal	MDS1	low	10	PLS3	-0.968768	0.968768
vaccine	bal	MDS1	low	11	PPP2R3A	-0.967245	0.967245
vaccine	bal	MDS1	low	12	TANC2	-0.96648	0.96648
vaccine	bal	MDS1	low	13	CYSTM1	-0.966471	0.966471
vaccine	bal	MDS1	low	14	REEP3	-0.966275	0.966275
vaccine	bal	MDS1	low	15	ATP6V1D	-0.965186	0.965186
vaccine	bal	MDS1	low	16	GALNT12	-0.964661	0.964661
vaccine	bal	MDS1	low	17	PDCD6IP	-0.96417	0.96417
vaccine	bal	MDS1	low	18	FNDC3B	-0.963923	0.963923
vaccine	bal	MDS1	low	19	LAPTM5	-0.963373	0.963373
vaccine	bal	MDS1	low	20	FGD4	-0.963316	0.963316
vaccine	bal	MDS2	high	1	CBFA2T3	0.873898	0.873898
vaccine	bal	MDS2	high	2	FCRL3	0.853444	0.853444
vaccine	bal	MDS2	high	3	PRR7	0.840981	0.840981
vaccine	bal	MDS2	high	4	CHN2	0.840695	0.840695
vaccine	bal	MDS2	high	5	P2RY10	0.827605	0.827605
vaccine	bal	MDS2	high	6	S1PR1	0.826455	0.826455
vaccine	bal	MDS2	high	7	SSH2	0.816901	0.816901
vaccine	bal	MDS2	high	8	AFF3	0.808962	0.808962
vaccine	bal	MDS2	high	9	ZNF331	0.807454	0.807454
vaccine	bal	MDS2	high	10	SEPTIN9	0.804776	0.804776
vaccine	bal	MDS2	high	11	SELPLG	0.802746	0.802746
vaccine	bal	MDS2	high	12	IRAG2	0.795733	0.795733
vaccine	bal	MDS2	high	13	FCRL5	0.794612	0.794612
vaccine	bal	MDS2	high	14	SNX18	0.794456	0.794456
vaccine	bal	MDS2	high	15	ABHD15	0.789741	0.789741
vaccine	bal	MDS2	high	16	ENSMMUG00000056332	0.78876	0.78876
vaccine	bal	MDS2	high	17	FCRL1	0.786947	0.786947
vaccine	bal	MDS2	high	18	GNB5	0.784775	0.784775
vaccine	bal	MDS2	high	19	SYTL2	0.780664	0.780664
vaccine	bal	MDS2	high	20	ENSMMUG00000044916	0.77982	0.77982
vaccine	bal	MDS2	low	1	LMAN2	-0.899779	0.899779
vaccine	bal	MDS2	low	2	ARPC3	-0.876527	0.876527
vaccine	bal	MDS2	low	3	SPRYD3	-0.834611	0.834611
vaccine	bal	MDS2	low	4	PDCD5	-0.833751	0.833751
vaccine	bal	MDS2	low	5	MAPRE1	-0.831366	0.831366
vaccine	bal	MDS2	low	6	CANX	-0.829015	0.829015
vaccine	bal	MDS2	low	7	DNAJC3	-0.827385	0.827385
vaccine	bal	MDS2	low	8	PSMD7	-0.8263	0.8263
vaccine	bal	MDS2	low	9	ATG101	-0.819567	0.819567
vaccine	bal	MDS2	low	10	COPZ1	-0.819512	0.819512
vaccine	bal	MDS2	low	11	PPP1R11	-0.814008	0.814008
vaccine	bal	MDS2	low	12	XRCC5	-0.813043	0.813043
vaccine	bal	MDS2	low	13	ARL1	-0.812818	0.812818
vaccine	bal	MDS2	low	14	EMC2	-0.812446	0.812446
vaccine	bal	MDS2	low	15	PSMD4	-0.811786	0.811786
vaccine	bal	MDS2	low	16	SEM1	-0.811368	0.811368
vaccine	bal	MDS2	low	17	TMED9	-0.810601	0.810601
vaccine	bal	MDS2	low	18	OSTC	-0.809299	0.809299
vaccine	bal	MDS2	low	19	ARCN1	-0.809273	0.809273
vaccine	bal	MDS2	low	20	TMED2	-0.79892	0.79892
challenge	bal	MDS1	high	1	TGFBR2	0.992667	0.992667
challenge	bal	MDS1	high	2	MARK3	0.99234	0.99234
challenge	bal	MDS1	high	3	KMT5C	0.987694	0.987694
challenge	bal	MDS1	high	4	ARMC10	0.98709	0.98709
challenge	bal	MDS1	high	5	PHF13	0.984831	0.984831
challenge	bal	MDS1	high	6	GSTK1	0.984711	0.984711
challenge	bal	MDS1	high	7	DOCK8	0.984709	0.984709
challenge	bal	MDS1	high	8	GINM1	0.984086	0.984086
challenge	bal	MDS1	high	9	FBXO9	0.98173	0.98173
challenge	bal	MDS1	high	10	USP47	0.980355	0.980355
challenge	bal	MDS1	high	11	AKAP9	0.978371	0.978371
challenge	bal	MDS1	high	12	HAGH	0.978022	0.978022
challenge	bal	MDS1	high	13	UBE2F	0.977973	0.977973
challenge	bal	MDS1	high	14	AKTIP	0.977894	0.977894
challenge	bal	MDS1	high	15	ENSMMUG00000006499	0.977862	0.977862
challenge	bal	MDS1	high	16	DGCR2	0.976585	0.976585
challenge	bal	MDS1	high	17	ZNF800	0.976104	0.976104
challenge	bal	MDS1	high	18	USP9X	0.975948	0.975948
challenge	bal	MDS1	high	19	PCMTD1	0.975388	0.975388
challenge	bal	MDS1	high	20	PNPLA7	0.975328	0.975328
challenge	bal	MDS1	low	1	MAPK15	-0.994186	0.994186
challenge	bal	MDS1	low	2	FLACC1	-0.99357	0.99357
challenge	bal	MDS1	low	3	TSPAN1	-0.992974	0.992974
challenge	bal	MDS1	low	4	NTN1	-0.991437	0.991437
challenge	bal	MDS1	low	5	DIMT1	-0.988215	0.988215
challenge	bal	MDS1	low	6	MYCBPAP	-0.986349	0.986349
challenge	bal	MDS1	low	7	WDR83	-0.98624	0.98624
challenge	bal	MDS1	low	8	ZMYND10	-0.984824	0.984824
challenge	bal	MDS1	low	9	ATP12A	-0.984615	0.984615
challenge	bal	MDS1	low	10	ADGRF1	-0.984236	0.984236
challenge	bal	MDS1	low	11	PKD1L1	-0.984043	0.984043
challenge	bal	MDS1	low	12	ABI3	-0.983392	0.983392
challenge	bal	MDS1	low	13	ALDH3A1	-0.983297	0.983297
challenge	bal	MDS1	low	14	COX10	-0.983231	0.983231
challenge	bal	MDS1	low	15	LRRIQ1	-0.983055	0.983055
challenge	bal	MDS1	low	16	SNTN	-0.982519	0.982519
challenge	bal	MDS1	low	17	LAT2	-0.982234	0.982234
challenge	bal	MDS1	low	18	FGFR1	-0.98223	0.98223
challenge	bal	MDS1	low	19	SLC44A4	-0.981026	0.981026
challenge	bal	MDS1	low	20	ZFR2	-0.980805	0.980805
challenge	bal	MDS2	high	1	TIAL1	0.992178	0.992178
challenge	bal	MDS2	high	2	IFT52	0.989241	0.989241
challenge	bal	MDS2	high	3	ZNF668	0.987995	0.987995
challenge	bal	MDS2	high	4	ZMYND11	0.98723	0.98723
challenge	bal	MDS2	high	5	GPN1	0.984849	0.984849
challenge	bal	MDS2	high	6	WDR82	0.984625	0.984625
challenge	bal	MDS2	high	7	ZNF408	0.984392	0.984392
challenge	bal	MDS2	high	8	ABT1	0.983862	0.983862
challenge	bal	MDS2	high	9	SLC4A10	0.983556	0.983556
challenge	bal	MDS2	high	10	MED12L	0.982135	0.982135
challenge	bal	MDS2	high	11	EXOSC3	0.982049	0.982049
challenge	bal	MDS2	high	12	GGA3	0.979185	0.979185
challenge	bal	MDS2	high	13	COQ10A	0.975872	0.975872
challenge	bal	MDS2	high	14	ZNF460	0.975794	0.975794
challenge	bal	MDS2	high	15	MFSD4A	0.975572	0.975572
challenge	bal	MDS2	high	16	IL27RA	0.97454	0.97454
challenge	bal	MDS2	high	17	UNC119B	0.974507	0.974507
challenge	bal	MDS2	high	18	HSF2	0.973879	0.973879
challenge	bal	MDS2	high	19	FAM189A1	0.973791	0.973791
challenge	bal	MDS2	high	20	PDGFRA	0.971895	0.971895
challenge	bal	MDS2	low	1	LAGE3	-0.998765	0.998765
challenge	bal	MDS2	low	2	MEMO1	-0.995251	0.995251
challenge	bal	MDS2	low	3	PLS3	-0.98906	0.98906
challenge	bal	MDS2	low	4	SCPEP1	-0.988802	0.988802
challenge	bal	MDS2	low	5	LEPROT	-0.987322	0.987322
challenge	bal	MDS2	low	6	RTN2	-0.984808	0.984808
challenge	bal	MDS2	low	7	SLC6A6	-0.98369	0.98369
challenge	bal	MDS2	low	8	G6PC3	-0.983667	0.983667
challenge	bal	MDS2	low	9	CD63	-0.982491	0.982491
challenge	bal	MDS2	low	10	ACSL4	-0.981732	0.981732
challenge	bal	MDS2	low	11	VPS29	-0.981654	0.981654
challenge	bal	MDS2	low	12	IGSF8	-0.981371	0.981371
challenge	bal	MDS2	low	13	ABI1	-0.979219	0.979219
challenge	bal	MDS2	low	14	COMMD4	-0.978965	0.978965
challenge	bal	MDS2	low	15	CDR1	-0.978901	0.978901
challenge	bal	MDS2	low	16	ARL8B	-0.978224	0.978224
challenge	bal	MDS2	low	17	RAB32	-0.976193	0.976193
challenge	bal	MDS2	low	18	B3GNT8	-0.974762	0.974762
challenge	bal	MDS2	low	19	MAFF	-0.974144	0.974144
challenge	bal	MDS2	low	20	ATP6V0D1	-0.973786	0.973786
challenge	lung	MDS1	high	1	AIM2	0.992178	0.992178
challenge	lung	MDS1	high	2	SLC27A1	0.989576	0.989576
challenge	lung	MDS1	high	3	AGPAT1	0.988322	0.988322
challenge	lung	MDS1	high	4	CEP57L1	0.984475	0.984475
challenge	lung	MDS1	high	5	CLPB	0.984424	0.984424
challenge	lung	MDS1	high	6	SIRT1	0.982822	0.982822
challenge	lung	MDS1	high	7	GCH1	0.98264	0.98264
challenge	lung	MDS1	high	8	MCF2L	0.982033	0.982033
challenge	lung	MDS1	high	9	COL5A1	0.981733	0.981733
challenge	lung	MDS1	high	10	MSH3	0.980735	0.980735
challenge	lung	MDS1	high	11	MAN2C1	0.980405	0.980405
challenge	lung	MDS1	high	12	LYPLA1	0.979712	0.979712
challenge	lung	MDS1	high	13	SLC25A24	0.978811	0.978811
challenge	lung	MDS1	high	14	PSMD9	0.978464	0.978464
challenge	lung	MDS1	high	15	GLB1	0.978314	0.978314
challenge	lung	MDS1	high	16	MMGT1	0.977337	0.977337
challenge	lung	MDS1	high	17	CAMKK2	0.976784	0.976784
challenge	lung	MDS1	high	18	VIPR1	0.976475	0.976475
challenge	lung	MDS1	high	19	FCER1A	0.976427	0.976427
challenge	lung	MDS1	high	20	PIP4K2B	0.974758	0.974758
challenge	lung	MDS1	low	1	HACL1	-0.998099	0.998099
challenge	lung	MDS1	low	2	PRMT6	-0.996539	0.996539
challenge	lung	MDS1	low	3	FGFRL1	-0.995799	0.995799
challenge	lung	MDS1	low	4	RAB3GAP1	-0.994039	0.994039
challenge	lung	MDS1	low	5	ENSMMUG00000022345	-0.99327	0.99327
challenge	lung	MDS1	low	6	TTC25	-0.989181	0.989181
challenge	lung	MDS1	low	7	SHQ1	-0.988816	0.988816
challenge	lung	MDS1	low	8	DPH7	-0.987132	0.987132
challenge	lung	MDS1	low	9	PKD2L2	-0.986687	0.986687
challenge	lung	MDS1	low	10	NRG2	-0.986588	0.986588
challenge	lung	MDS1	low	11	STMN1	-0.985975	0.985975
challenge	lung	MDS1	low	12	KDM8	-0.98578	0.98578
challenge	lung	MDS1	low	13	NLE1	-0.985389	0.985389
challenge	lung	MDS1	low	14	TEFM	-0.984929	0.984929
challenge	lung	MDS1	low	15	PGAM5	-0.984624	0.984624
challenge	lung	MDS1	low	16	DEGS2	-0.984527	0.984527
challenge	lung	MDS1	low	17	PTPMT1	-0.984391	0.984391
challenge	lung	MDS1	low	18	TMEM222	-0.98431	0.98431
challenge	lung	MDS1	low	19	PDP2	-0.98419	0.98419
challenge	lung	MDS1	low	20	SP1	-0.983855	0.983855
challenge	lung	MDS2	high	1	KLRB1	0.977141	0.977141
challenge	lung	MDS2	high	2	SETX	0.975519	0.975519
challenge	lung	MDS2	high	3	C3H21orf91	0.968169	0.968169
challenge	lung	MDS2	high	4	IL12RB1	0.967556	0.967556
challenge	lung	MDS2	high	5	ARID4A	0.96738	0.96738
challenge	lung	MDS2	high	6	NBAS	0.963052	0.963052
challenge	lung	MDS2	high	7	IL12RB2	0.960167	0.960167
challenge	lung	MDS2	high	8	ENSMMUG00000040065	0.958715	0.958715
challenge	lung	MDS2	high	9	ENSMMUG00000058755	0.95379	0.95379
challenge	lung	MDS2	high	10	CRYBG1	0.95157	0.95157
challenge	lung	MDS2	high	11	SV2A	0.951433	0.951433
challenge	lung	MDS2	high	12	SELENOM	0.950136	0.950136
challenge	lung	MDS2	high	13	RPS29	0.94885	0.94885
challenge	lung	MDS2	high	14	AGO1	0.948129	0.948129
challenge	lung	MDS2	high	15	GRAP2	0.947938	0.947938
challenge	lung	MDS2	high	16	CD48	0.947235	0.947235
challenge	lung	MDS2	high	17	SREK1IP1	0.946819	0.946819
challenge	lung	MDS2	high	18	LAX1	0.946202	0.946202
challenge	lung	MDS2	high	19	RPRD2	0.94355	0.94355
challenge	lung	MDS2	high	20	DSN1	0.942698	0.942698
challenge	lung	MDS2	low	1	NRP2	-0.986422	0.986422
challenge	lung	MDS2	low	2	CUEDC1	-0.981325	0.981325
challenge	lung	MDS2	low	3	ITGB8	-0.978086	0.978086
challenge	lung	MDS2	low	4	YWHAE	-0.967958	0.967958
challenge	lung	MDS2	low	5	FMNL2	-0.965612	0.965612
challenge	lung	MDS2	low	6	CARS1	-0.960855	0.960855
challenge	lung	MDS2	low	7	SYDE2	-0.960533	0.960533
challenge	lung	MDS2	low	8	PLEKHM2	-0.957132	0.957132
challenge	lung	MDS2	low	9	GARNL3	-0.956724	0.956724
challenge	lung	MDS2	low	10	SHTN1	-0.956657	0.956657
challenge	lung	MDS2	low	11	PHLDB1	-0.953549	0.953549
challenge	lung	MDS2	low	12	PCYT1A	-0.951963	0.951963
challenge	lung	MDS2	low	13	KHNYN	-0.950425	0.950425
challenge	lung	MDS2	low	14	TBX1	-0.949326	0.949326
challenge	lung	MDS2	low	15	ENSMMUG00000055991	-0.946546	0.946546
challenge	lung	MDS2	low	16	CYP3A5	-0.9463	0.9463
challenge	lung	MDS2	low	17	ENO3	-0.943747	0.943747
challenge	lung	MDS2	low	18	IL1RL2	-0.942281	0.942281
challenge	lung	MDS2	low	19	ENOSF1	-0.939539	0.939539
challenge	lung	MDS2	low	20	MARCKS	-0.936737	0.936737
