## Supplemental Tables 1-4 for "Intravenous BCG Elicits a Sustained Myeloid IFNG Response Signature Associated with Early TB Control": Table S4_CITESeq ADT_ICS.xlsx

### Sheet: CITE-Seq
Product	Antigen	Clone	Isotype	Barcode Sequence	Catalog #	Vol/50 ul	Final Titer
TotalSeq™-C0159 anti-human HLA-DR Antibody	HLA-DR	L243	Mouse IgG2a, κ	AATAGCGAGCAAGTA	307663	0.0625	1:800
TotalSeq™-C0100 anti-human CD20 Antibody	CD20	2H7	Mouse IgG2b, κ	TTCTGGGTCCCTAGA	302363	0.0625	1:800
TotalSeq™-C0081 anti-human CD14 Antibody	CD14	M5E2	Mouse IgG2a, κ	TCTCAGACCTCCGTA	301859	0.0625	1:800
TotalSeq™-C0064 anti-human CD123 Antibody	CD123	6H6	Mouse IgG1, κ	CTTCACTCTGTCAGG	306045	0.0625	1:800
TotalSeq™-C0046 anti-human CD8 Antibody	CD8	SK1	Mouse IgG1, κ	GCGCAACTTGATGAT	344753	0.0625	1:800
TotalSeq™-C0161 anti-human CD11b Antibody	CD11B	ICRF44	Mouse IgG1, κ	GACAAGTGATCTGCA	301359	0.0625	1:800
TotalSeq™-C0045 anti-human CD4 Antibody	CD4	SK3	Mouse IgG1, κ	GAGGTTAGTGATGGA	344651	0.0625	1:800
TotalSeq™-C0154 anti-human CD27 Antibody	CD27	O323	Mouse IgG1, κ	GCACTCCTGCATGTA	302853	0.0625	1:800
TotalSeq™-C0160 anti-human CD1c Antibody	CD1C	L161	Mouse IgG1, κ	GAGCTACTTCACTCG	331547	0.0625	1:800
TotalSeq™-C0367 anti-human CD2 Antibody	CD2	TS1/8	Mouse IgG1, κ	TACGATTTGTCAGGG	309231	0.0625	1:800
TotalSeq™-C0358 anti-human CD163 Antibody	CD163	GHI/61	Mouse IgG1, κ	GCTTCTCCTTCCTTA	333637	0.0625	1:800
TotalSeq™-C0390 anti-human CD127 (IL-7Rα) Antibody	CD127	A019D5	Mouse IgG1, κ	GTGTGTTGTCCTATG	351356	0.0625	1:800
TotalSeq™-C0386 anti-human CD28 Antibody	CD28	CD28.2	Mouse IgG1, κ	TGAGAACGACCCTAA	302963	0.0625	1:800
TotalSeq™-C0143 anti-human CD196 (CCR6) Antibody	CD196 (CCR6)	G034E3	Mouse IgG2b, κ	GATCCCTTTGTCACT	353440	0.0625	1:800
TotalSeq™-C0156 anti-human CD95 (Fas) Antibody	CD95	DX2	Mouse IgG1, κ	CCAGCTCATTAGAGC	305651	0.0625	1:800
TotalSeq™-C0140 anti-human CD183 (CXCR3) Antibody	CD183 (CXCR3)	G025H7	Mouse IgG1, κ	GCGATGGTAGATTAT	353747	0.0625	1:800
TotalSeq™-C0146 anti-human CD69 Antibody	CD69	FN50	Mouse IgG1, κ	GTCTCTTGGCTTAAA	310951	0.125	1:400
TotalSeq™-C0083 anti-human CD16 Antibody	CD16	3G8	Mouse IgG1, κ	AAGTTCACTCTTTGC	302065	0.125	1:400
TotalSeq™-C0053 anti-human CD11c Antibody	CD11C	S-HCL-3	Mouse IgG2b, κ	TACGCCTATAACTTG	371521	0.125	1:400
TotalSeq™-C0139 anti-human TCR γ/δ Antibody	TCR g/d (Vd1)	B1	Mouse IgG1, κ	CTTCCGATTCATTCA	331231	0.125	1:400
TotalSeq™-C0088 anti-human CD279 (PD-1) Antibody	CD279 (PD-1)	EH12.2H7	Mouse IgG1, κ	ACAGCGCCGTATTTA	329963	0.125	1:400
TotalSeq™-C0155 anti-human CD107a (LAMP-1) Antibody	CD107a	H4A3	Mouse IgG1, κ	CAGCCCACTGCAATA	328649	0.25	1:200
TotalSeq™-C0032 anti-human CD154 (CD40L) Antibody	CD154	24-31	Mouse IgG1, κ	GCTAGATAGATGCAA	310849	0.25	1:200
TotalSeq™-C0205 anti-human CD206 (MMR) Antibody	CD206	15-2	Mouse IgG1, κ	TCAGAACGTCTAACT	321147	0.25	1:200
TotalSeq™-C0166 anti-human CD66b Antibody	CD66b	6/40c	Mouse IgG1, κ	AGCTGTAAGTTTCGG	392909	0.5	1:100
TotalSeq™-C0047 anti-human CD56 (NCAM) Antibody	CD56	QA17A16	Mouse IgG1, κ	TCCTTTCCTGATAGG	362559	0.5	1:100
TotalSeq™-C0582 anti-human TCR Vδ2 Antibody	Vdelta2	B6	Mouse IgG1, κ	TCAGTCAGATGGTAT	331435	0.5	1:100
TotalSeq™-C0085 anti-human CD25 Antibody	CD25	BC96	Mouse IgG1, κ	TTTGTCCTGTACGCC	302649	0.5	1:100
TotalSeq™-C0584 anti-human TCR Vα24-Jα18 (iNKT cell) Antibody	Va24-Ja18	6B11	Mouse IgG1, κ	AACTTCTGTGGTAGC	342925	0.5	1:100
TotalSeq™-C0149 anti-human CD161 Antibody	CD161	HP-3G10	Mouse IgG1, κ	GTACGCAGTCCTTCT	339947	0.5	1:100
TotalSeq™-C0581 anti-human TCR Vα7.2 Antibody	TCR Va 7.2	3C10	Mouse IgG1, κ	TACGAGCAGTATTCA	351735	0.5	1:100
TotalSeq™-C0171 anti-human/mouse/rat CD278 (ICOS) Antibody	CD278 (ICOS)	C398.4A	Armenian Hamster IgG	CGCGCACCCATTAAA	313553	0.5	1:100
TotalSeq™-C0179 anti-human CX3CR1 Antibody	CX3CR1	K0124E1	Mouse IgG1, κ	AGTATCGTCTCTGGG	355705	0.5	1:100
TotalSeq™-C0071 anti-human CD194 (CCR4) Antibody	CD194 (CCR4)	L291H4	Mouse IgG1, κ	AGCTTACCTGCACGA	359425	0.5	1:100
TotalSeq™-C0583 anti-human TCR Vγ9 Antibody	TCR Vg9	B3	Mouse IgG1, κ	AAGTGATGGTATCTG	331313	0.5	1:100
TotalSeq™-C0090 Mouse IgG1, κ isotype Ctrl Antibody	Isotype Control	MOPC-21	Mouse IgG1, κ	GCCGGACGACATTAA	400187	0.5	1:100
TotalSeq™-C0092 Mouse IgG2b, κ isotype Ctrl Antibody	Isotype Control	MPC-11	Mouse IgG2b, κ	ATATGTATCACGCGA	400381	0.5	1:100
TotalSeq™-C0091 Mouse IgG2a, κ isotype Ctrl Antibody	Isotype Control	MOPC-173	Mouse IgG2a, κ	CTCCTACCTAAACTG	400293	0.5	1:100
TotalSeq™-C0241 Armenian Hamster IgG Isotype Ctrl Antibody	Isotype Control	HTK888	Armenian Hamster IgG	CCTGTCATTAAGACT	400977	0.5	1:100
BD Pharmingen™ Purified Mouse Anti-Human CD3	CD3	SP34-2	Mouse IgG1, λ	Custom	551916	0.5	1:100
Beckman Coulter CD159a-UNLB, Z199, 0.2 mg, ASR	NKG2A	Z199	IgG2b Mouse	Custom	IM2750	0.5	1:100
Beckman Coulter CD8b-UNLB, 2ST8.5H7, 0.2 mg, ASR	CD8b	2ST8.5H7	IgG2a Mouse*	Custom	IM2014	0.5	1:100		*https://www.beckman.com/reagents/coulter-flow-cytometry/antibodies-and-kits/single-color-antibodies/cd8beta/im2217u

### Sheet: 10X Reagents
Product
Chromium Next GEM Single Cell 5' HT Kit v2, 48 rxns	PN-1000356
Chromium Next GEM Chip N Single Cell Kit, 80 rxns	PN-1000357
5' Feature Barcode Kit, 16 rxns	PN-1000541
Dual Index Kit TT Set A, 96 rxns	PN-1000215
Dual Index Kit TN Set A, 96 rxns	PN-1000250
Library Construction Kit, 16 rxns	PN-1000190
Library Construction Kit, 48 rxns	PN - 1000352
Chromium Next GEM Single Cell 5' Kit v2, 16 rxns	PN-1000263
Chromium Next GEM Chip K Single Cell Kit, 48 rxns	PN-1000286
10X Chromium X	Model 00013-03	PN-1000326
10X Chromium Controller	Model GCG-SR-1

### Sheet: Ki67 Staining
	Ab specificity	Fluorochrome	Company	Clone	Cat#
	CD107a	BUV395	BD Biosciences/ Waters	H4A3	565113
	Viability	Live/Dead-UV	ThermoFisher	N/A	L34962
	CD25	BV605	BD Biosciences/ Waters	2A3	562660
	CXCR3	BV711	BioLegend	G025H7	353732
	CD127	BV785	BioLegend	A019D5	351330
	CD4	BUV496	BD Biosciences/ Waters	L200	750591
	CD8a	BUV615	BD Biosciences/ Waters	SK1	612994
	CCR6 (CD196)	BUV737	BD Biosciences/ Waters	11A9	564377
	CD8b	BUV805	BD Biosciences/ Waters	2ST8.5H7	248323
	CCR7	BB700	BD Biosciences/ Waters	3D12	566437
	NKG2a (CD159a)	PE	Beckman Coulter	Z199	IM3291U
	CD28	PE-Cy5	BD Biosciences/ Waters	CD28.2	555730
	CD45RA	PE-Cy7	BD Biosciences/ Waters	L48	337167
	Vg9	AF680	VRC	7A5	Custom
	CD154	BV421	BD Biosciences/ Waters	TRAP1	563886
	IL-17A	BV570	BioLegend	BL168	512324
	TNFa	BV650	BD Biosciences/ Waters	Mab11	563418
	IL-2	BV750	BD Biosciences/ Waters	MQ1-17H12	566361
	CD69	ECD	Beckman Coulter	TP1.55.3	6607110
	Granzyme B	RY703	BD Biosciences/ Waters	GB11	571461
	IFNg	APC	BD Biosciences/ Waters	B27	554702
	CD3	APC-Cy7	BD Biosciences/ Waters	SP34-2	557757
	Ki67	FITC	BD Biosciences/ Waters	B56	556026
